# Inhibition of nonsense-mediated decay in TDP-43 deficient neurons reveals novel cryptic exons

**DOI:** 10.1101/2025.06.28.661837

**Authors:** Irika R. Sinha, Yingzhi Ye, Yini Li, Parker S. Sandal, Philip C. Wong, Shuying Sun, Jonathan P. Ling

## Abstract

TAR DNA-binding protein 43 kDa (TDP-43) is an essential splicing repressor whose loss of function underlies the pathophysiology of amyotrophic lateral sclerosis and frontotemporal dementia (ALS-FTD). Nuclear clearance of TDP-43 disrupts its function and leads to the inclusion of aberrant cryptic exons. These cryptic exons frequently introduce premature termination codons resulting in the degradation of affected transcripts through nonsense-mediated mRNA decay (NMD). Conventional RNA sequencing approaches thus may fail to detect cryptic exons that are efficiently degraded by NMD, precluding identification of potential therapeutic targets. We generated a comprehensive set of neuronal targets of TDP-43 in human iPSC-derived i^3^Neurons (i^3^N) by combining TDP-43 knockdown with inhibition of multiple factors essential for NMD, revealing novel cryptic targets. We then restored expression of selected NMD targets in TDP-43 deficient i^3^Ns and determined which genes improved neuronal viability. Our findings highlight the role of NMD in masking cryptic splicing events and identify novel potential therapeutic targets for TDP-43-related neurodegenerative disorders.
