## Supplementary material for "Inhibition of nonsense-mediated decay in TDP-43 deficient neurons reveals novel cryptic exons": Table_Supplementary

### Sheet: SupplementaryTableLegends
Table	Title	Legend
Supplementary Table 1	High Expressor Cryptic Exons	Cryptic exons with an average cryptic junction PSI of at least 70% in any TDP-43 knockdown condition and less than 10% in any control condition. ID number corresponds to ID numbers in Table 1.
Supplementary Table 2	Potential skyptic junctions.	Skyptic exon junctions measured in TDP-43 knockdown conditions and identified by LeafCutter. [UG]n repeats have not been confirmed. Some have been previously identified by other authors.
Supplementary Table 3	shRNAs	Sequences and TRC Numbers of shRNAs used. All shRNAs supplied by MilliporeSigma unless specified otherwise.

### Sheet: ST1
Gene Symbol	ID #	Canonical Splice Junction	Cryptic Exon Location	Type
CAMK2B	CE045	chr7:44220902-44226515	chr7:44222117-44223928	cassette
FBN3	CE140	chr19:8083373-8085362	chr19:8084235-8084411	cassette
FBN3	CE141	chr19:8117590-8118896	chr19:8118351-8118456	cassette
MGAT5B	CE229	chr17:76932776-76937987	chr17:76937229-76937368	cassette
PAOX	CE265	chr10:133389748-133391311	chr10:133390907-133391098	cassette
SIPA1L3	CE354	chr19:37907359-38029088	chr19:38008096-38008195	cassette
SLC24A3	CE360	chr20:19681992-19684175	chr20:19683910-19683960	cassette
SLC24A3	CE361	chr20:19681992-19684175	chr20:19683913-19683960	cassette
EPB41L4A	CE123	chr5:112266331-112275325	chr5:112267210-112267284	cassette
IQCE	CE188	chr7:2559218-2567115	chr7:2564878-2565071	cassette
PFKP	CE271	chr10:3099353-3101364	chr10:3099557-3099819	cassette
NUP188	CE259	chr9:128952847-128956349	chr9:128956141-128956174	cassette
NYNRIN	CE260	chr14:24411451-24412996	chr14:24412644-24412691	cassette
CBARP	CE048	chr19:1235146-1235500	chr19:1235146-1235342	exon ext.
CELF5	CE059	chr19:3278111-3281198	chr19:3278209-3278316	start site
CEP290	CE063	chr12:88086499-88087779	chr12:88086642-88086789	cassette
PHF2	CE272	chr9:93660561-93662906	chr9:93661348-93661807	polya
DLGAP1	CE102	chr18:4005202-4151179	chr18:4146750-4147667	polya
PTPRT	CE300	chr20:42098553-42102123	chr20:42099129-42099289	cassette
IQCE	CE186	chr7:2559218-2567115	chr7:2562526-2562575	cassette
ACTL6B	CE004	chr7:100650136-100655018	chr7:100650575-100650643	cassette
ADCY8	CE012	chr8:130904043-130909707	chr8:130908924-130909014	start site
LINC01503	CE214	chr9:129336989-129338791	chr9:129337785-129337959	cassette
KALRN	CE197	chr3:124700034-124702037	chr3:124701093-124701255	cassette
ADCY1	CE011	chr7:45622744-45648669	chr7:45625299-45625377	cassette
CDK7	CE054	chr5:69259937-69262204	chr5:69261377-69261458	cassette
IFT122	CE174	chr3:129483683-129488256	chr3:129483926-129484032	cassette
NKD1	CE251	chr16:50608361-50621601	chr16:50620845-50620949	cassette
CBARP	CE050	chr19:1235146-1235500	chr19:1235312-1235342	exon ext.
TMEM117	CE383	chr12:43836197-43844623	chr12:43836744-43836901	cassette
SYT7	CE375	chr11:61547309-61551383	chr11:61547530-61547620	cassette
UNC13A	CE398	chr19:17641557-17642844	chr19:17642414-17642541	cassette
DNAAF9	CE106	chr20:3343732-3348524	chr20:3344641-3344699	cassette
HDGFL2	CE169	chr19:4491836-4493702	chr19:4492015-4492152	cassette
PXDN	CE301	chr2:1649676-1653627	chr2:1650800-1650886	cassette
CEP290	CE064	chr12:88086499-88087779	chr12:88086642-88086742	cassette
ONECUT1	CE261	chr15:52757848-52788779	chr15:52775778-52777690	start site
KIAA0753	CE202	chr17:6579865-6589778	chr17:6580932-6580975	cassette
ADARB2	CE007	chr10:1363918-1379073	chr10:1376116-1376218	cassette
KALRN	CE196	chr3:124700034-124702037	chr3:124700977-124701255	cassette
CELF5	CE061	chr19:3278111-3281198	chr19:3278231-3278316	cassette
ARHGAP32	CE027	chr11:128988126-128998318	chr11:128991575-128992046	polya
IFT122	CE175	chr3:129483683-129488256	chr3:129483926-129484024	cassette
ADARB2	CE006	chr10:1363918-1379073	chr10:1376104-1376218	cassette
MYO18A	CE239	chr17:29124689-29165941	chr17:29131383-29131442	cassette
IQCE	CE187	chr7:2559218-2567115	chr7:2562945-2563297	cassette
MNAT1	CE230	chr14:60812128-60818721	chr14:60817918-60817949	cassette
USP13	CE401	chr3:179701130-179706933	chr3:179701130-179701179	exon ext.
STMN2	CE369	chr8:79611215-79636801	chr8:79616822-79617023	polya
ADCY1	CE010	chr7:45622744-45648669	chr7:45625299-45625430	cassette
PRELID3A	CE288	chr18:12429437-12431149	chr18:12430178-12430292	cassette
USP36	CE403	chr17:78836373-78838586	chr17:78836897-78836976	cassette
MADD	CE220	chr11:47324578-47328657	chr11:47324918-47325032	cassette
PTPRD	CE294	chr9:9018736-9183303	chr9:9127165-9127206	cassette
TRAPPC12	CE388	chr2:3457694-3460262	chr2:3458462-3458515	cassette
SDAD1	CE339	chr4:75982038-75990751	chr4:75984832-75984893	cassette
UNC13B	CE399	chr9:35313990-35366946	chr9:35364545-35364567	cassette

### Sheet: ST2
Gene Symbol	Ensembl ID	Skyptic Junction	Skipped Exons
AGPAT4	ENSG00000026652	chr6:161153500-161166247	4
ARAF	ENSG00000078061	chr16:30654340-30655350	7
ARHGEF25	ENSG00000240771	chr12:57613761-57614330	6
ATP9B	ENSG00000166377	chr18:79347926-79359353	25
CDK5RAP2	ENSG00000136861	chr9:120404114-120408346	32
DYRK4	ENSG00000010219	chr12:4605087-4610154	12
EHMT1	ENSG00000181090	chr9:137778056-137790847	14,15
ELAPOR1	ENSG00000116299	chr1:109197655-109198572	17
ENTREP3	ENSG00000160767	chr1:155248474-155251094	9
EP400	ENSG00000183495	chr12:131992231-132005076	12
G6PD	ENSG00000160211	chrX:154532803-154533575	9
KCNQ2	ENSG00000075043	chr20:63439709-63444658	5
LPCAT4	ENSG00000176454	chr15:34360210-34362195	11
LZTR1	ENSG00000099949	chr22:20985898-20988009	4
MINDY4	ENSG00000106125	chr7:30836765-30850453	8,9
NUP210	ENSG00000132182	chr3:13366092-13375503	12,13
POLD2	ENSG00000106628	chr7:44115894-44116429	8
POLDIP3	ENSG00000100227	chr22:42599794-42602769	3
STK38	ENSG00000112079	chr6:36515493-36521733	6
SYBU	ENSG00000147642	chr10:14849812-14851277	2
TSPOAP1	ENSG00000005379	chr17:58311723-58316022	17
USP24	ENSG00000162402	chr1:55078652-55081321	60

### Sheet: ST3
Gene	TRC Number	Sequence	Target Region
ADCY1	TRCN0000078325	GCTAGTATTCTGCATCTGCTT	CDS
ADGRL1	TRCN0000378305	AGAGAACTTGTAAGGATTATA	CDS
ADGRL1	TRCN0000357512	AGGTGTTTGAGAGCGAGTATT	CDS
AIG1	TRCN0000422793	CTAAACGCAAGAGCTAGATTG	3UTR
AKT3	TRCN0000196521	GTAGTCCAACTTCACAAATTG	CDS
ATG4B	TRCN0000370106	CAGCGTCCTCAACGCATTCAT	CDS
CAMK2B	TRCN0000000466	GACCAGATGTGATTTGTTAAA	3UTR
CBARP	TRCN0000263748	ATGGAGGCACCCTGCTTAATA	3UTR
CBARP	TRCN0000282792	AGGACTTCATCCAGTACATTG	CDS
CDK7	TRCN0000000592	GCTGTAGAAGTGAGTTTGTAA	3UTR
CELF5	TRCN0000074430	CGGCTTCGTGAGCTTTGATAA	CDS
CHID1	TRCN0000050756	CTACGATGTCACCAAGGTCTT	CDS
CORO7	TRCN0000220027	ACAAGCAGCTGCGGATCTTTG	CDS
CORO7	TRCN0000220028	TGGCCTCATCCAGGATCTTTG	3UTR
Ctrl	N/A	CCGCAGGTATGCACGCGT	non-targeting
CYFIP2	TRCN0000242604	TCATGTACCAGGCTAACTTTG	CDS
DAPK1	TRCN0000284935	CCACGTCGATACCTTGAAATT	CDS
DNAJB6	TRCN0000008781	GCCTCACCCGAGGATATTAAA	CDS
DNM1	TRCN0000296076	GGTCAATGCAACCACAGAATA	CDS
ELAVL3	TRCN0000063740	GCACACGTGAATGTAGCGATA	CDS
ELAVL3	TRCN0000063731	GCTACGGGTTTGTGAACTATT	CDS
ERI3	TRCN0000134466	GAATGGACTTCTAGACATGAA	CDS
EXD3	TRCN0000236310	GGACATGAAGGACCGTTACTA	CDS
FBN3	TRCN0000413387	GTGTCTGCTTCCGGCACTATA	CDS
FBN3	TRCN0000415934	GCTACGAATGCAAGATCAATG	CDS
G3BP1	TRCN0000412539	GATGCTCATGCCACGCTAAAT	CDS
G3BP1	TRCN0000426278	GAAGGCGACCGACGAGATAAT	CDS
GRAMD1A	TRCN0000135376	GTGACATGTCTGAAGAAGGAA	CDS
IGLON5	TRCN0000257640	CCCGGCATTACGGCAACTATA	CDS
IGLON5	TRCN0000247634	TCCCAGGAGACCCTCTATATA	3UTR
IGSF21	TRCN0000232893	ACCAGCACCCATGGTTTATTT	CDS
INTS3	TRCN0000333300	CCAGTGTGAAATGGGCATCTA	3UTR
INTS8	TRCN0000121938	CCTCAGAGAAATTGACTACAA	CDS
ITGA7	TRCN0000057708	CCCAGGAACCTATAATTGGAA	CDS
KALRN	TRCN0000234366	GCGGAAACTCGTGACGTATTT	CDS
KALRN	TRCN0000048212	GCATATCATCTTTGGCAACAT	CDS
KCNIP1	TRCN0000044511	GCATCGTAACTTTAGATGAAT	CDS
KCNIP1	TRCN0000430393	GTACTAAACAACCACCTTAAC	3UTR
MADD	TRCN0000232433	GAAATCTGCTACTCCGTATTA	CDS
MAST1	TRCN0000196385	GTGAAGAAGTTGCTTATTATC	CDS
MAST1	TRCN0000199538	GCCTTTGTGGAGCGCGATATC	CDS
MYO18A	TRCN0000034203	CGATGCACTGAAGAAGCAGAT	CDS
NECAB2	TRCN0000056236	CACCTTTGTCATCTATGAGTT	CDS
NSMCE4A	TRCN0000143759	CGTGATGAAGATAGTCCTGAT	CDS
PFKP	TRCN0000037775	GCTGAAGAAGCAAACGGATTT	CDS
PHF2	TRCN0000218020	CATAGAATGTAGCGTGTAAAT	3UTR
PHF2	TRCN0000019238	GAACGGGAAACTACTCCTTTA	CDS
PKN1	TRCN0000001485	AGAACATGATCCAGACCTACA	CDS
POMT1	TRCN0000414969	GTCTTGGTCAATGTACGTAAT	3UTR
POMT1	TRCN0000437742	CTCAGCTTCATGGCGAGATTC	CDS
PSD	TRCN0000179015	CAATGTAGTAGCCGCTATGTT	CDS
PSD	TRCN0000234811	CCTGGATCACTCGCATCAATG	CDS
PTPRN2	TRCN0000235409	GGACGACGATGATAGACTTTA	CDS
PTPRN2	TRCN0000003247	AGGTGCTAAAGAGATTGATAT	CDS
PXDN	TRCN0000246225	AGATTGCGACTGGACTCAAAC	CDS
RANBP1	TRCN0000164233	CTGAGAACGATCTCCCAGAAT	CDS
RAP1GAP	TRCN0000296404	GGTCAAACTGCAGGACTTTAA	CDS
RBCK1	TRCN0000007602	CCCTGAGGATTACCAGCGATT	CDS
RNF144A	TRCN0000004415	CCTTCTGATACACTACGATAA	CDS
SMG6	TRCN0000040014	CGCTCAGACAAACGAAGGAAT	CDS
SPEG	TRCN0000037431	CTACACTTGCAAAGCGGTCAA	CDS
SPPL2B	TRCN0000222567	CGCAGTATGATGAGATTGGCA	CDS
STMN2	TRCN0000141795	GCTGAAACAATTGGCAGAGAA	CDS
STMN2	TRCN0000141738	GAGGCTAATCTAGCTGCTATT	CDS
SYT7	TRCN0000382384	ATCATGCCCTCACCACTTTAT	3UTR
SYT7	TRCN0000380620	AGCACTGGAAGGACATGATTG	CDS
TARDBP	N/A	AAGCAAAGCCAAGATGAGCCT	CDS
TRAPPC12	TRCN0000417608	ATCATTCGGTTATCAAGTATT	CDS
TRAPPC12	TRCN0000454928	GCAAAGAGACAAGTCCTAAAT	CDS
UNC13A	TRCN0000246219	ACGCCTCAGTCCACCAATATT	CDS
UNC13A	TRCN0000246217	TATGCGGGACCAGGATGAATA	CDS
UNC13B	TRCN0000002360	CCATTAAGAGAGAAGGACAAA	3UTR
UPF1	TRCN0000415625	AGATGCAGTTCCGCTCCATTT	CDS
XRN1	TRCN0000049677	CCCAATCTTGATGCTTTAATA	CDS
ZDHHC11	TRCN0000232687	GAGTTCACAGTACTCGGAAAT	3UTR
ZDHHC11	TRCN0000148432	CTCCAATGTCAGACTCATGAA	CDS
ZGPAT	TRCN0000236465	GCTACTACACAGTCAAGTTTG	CDS
ZGPAT	TRCN0000162078	CTATGAGTTTGGCAAGGGTTT	CDS
ZNF423	TRCN0000274363	CCTGAAACTCACCAAGCACAT	CDS
